# Molecular characterization of a novel cytorhabdovirus with a unique genomic organization infecting yerba mate (*Ilex paraguariensis*) in Argentina

**DOI:** 10.1101/2020.01.28.923201

**Authors:** Nicolás Bejerman, Raúl Maximiliano Acevedo, Soledad de Breuil, Oscar A. Ruiz, Pedro Sansberro, Ralf G. Dietzgen, Claudia Nome, Humberto Debat

## Abstract

The genome of a novel rhabdovirus was detected in yerba mate (*Ilex paraguariensis* St. Hil.). The newly identified virus, tentatively named yerba mate virus A (YmVA), has a genome of 14,961 nucleotides. Notably, eight open reading frames were identified in the antigenomic orientation of the negative-sense, single-stranded viral RNA, including two novel accessory genes, in the order 3’-N-P-3-4-M-G-L-8-5’. Sequence identity of the encoded proteins as well as phylogenetic analysis suggest that YmVA is a new member of the genus *Cytorhabdovirus*, family *Rhabdoviridae*. YmVA unique genomic organization and phylogenetic relationships indicate that this virus likely represents a distinct evolutionary lineage within the cytorhabdoviruses.
