## Supplementary Table 2 for "Molecular characterization of a novel cytorhabdovirus with a unique genomic organization infecting yerba mate (*Ilex paraguariensis*) in Argentina"

### Sheet: Hoja1
Supplementary Table 2.		Size of the genome, each encoded protein, and 3´leader and 5´trailer regions of every publicly available cyto- and nucleorhabdovirus complete genome.
	Virus	genome	3´l	N	X	P	P3	Y/P3/P4	P4	P5	P6	M	U	G	P9	P10	L	8	5´ t
Cytorhabdovirus	YmVA	14961	470	488	NA	516	61	240	NA	NA	NA	202	NA	155	NA	NA	2243	141	351
	MaCRV	11877	6*	445	NA	298	NA	169	NA	NA	NA	167	NA	486	NA	NA	2066	NA	272
	RVCV	14667	155	484	NA	340	NA	238	NA	NA	NA	197	NA	567	64	NA	2088	NA	326
	ADV	14494	176	482	NA	311	NA	240	NA	NA	NA	190	NA	564	65	NA	2085	NA	335
	BYSMV	12706	157	427	NA	295	NA	171	124	79	100	166	NA	478	51	NA	2056	NA	360
	CBDaV	12193	177	422	NA	280	NA	192	NA	NA	NA	170	NA	503	52	NA	2068	NA	260
	LNYV	12807	168	459	NA	300	NA	302	NA	NA	NA	177	NA	551	NA	NA	2068	NA	244
	LYMV	12926	163	452	NA	306	NA	311	NA	NA	NA	175	NA	548	NA	NA	2068	NA	259
	NCMV	13222	141	431	NA	286	NA	172	114	125	122	174	NA	483	NA	NA	2058	NA	306
	SCV	14559	147	465	NA	329	NA	243	NA	NA	NA	185	NA	568	67	NA	2089	NA	394
	PpVE	13469	144	451	NA	445	NA	189	26	28	NA	214	NA	519	NA	NA	2113	NA	167
	CCyV1	12949	127	460	NA	298	NA	347	NA	NA	NA	168	NA	575	NA	NA	2071	NA	264
	MYSV	12654	143	431	NA	292	NA	181	123	72	105	167	NA	476	51	NA	2056	NA	251
	PeVA	13467	128	450	NA	312	NA	222	NA	NA	NA	188	NA	560	NA	NA	2089	NA	233
	RSMV	12774	89	491	NA	375	NA	177	NA	NA	NA	174	NA	536	66	NA	2066	NA	296
	WhIV4	13490	138	485	NA	301	NA	339	NA	NA	NA	172	NA	571	NA	NA	2105	NA	318
	WhIV5	12734	99	452	NA	302	NA	225	NA	NA	NA	187	NA	550	NA	NA	2098	NA	268
	WhIV6	14191	48	455	NA	299	NA	234	NA	NA	NA	173	NA	565	66	NA	2079	NA	618
	YmCaV	12595	151	422	NA	386	NA	187	67	NA	NA	217	NA	602	NA	NA	2134	NA	346
	TYMaV	13389	156	412	NA	345	NA	224	NA	NA	NA	195	NA	560	135	NA	2085	NA	309
	SCRV1	14159	179	421	NA	355	NA	224	NA	NA	NA	180	NA	551	69	74	2092	NA	856
	TpVA	12430	86	452	NA	326	NA	201	NA	NA	NA	166	NA	553	67	NA	2073	NA	181
	TpVB		137	450	NA	311	NA	307	NA	NA	NA	172	NA	552	NA	NA	2068	NA
Nucleorhabdovirus	DYVV	13188	164	450	NA	327	NA	321	NA	NA	NA	284	NA	630	NA	NA	2106	NA	150
	EMDV	13100	281	476	97	294	NA	287	NA	NA	NA	251	NA	615	NA	NA	1946	NA	137
	MFSV	13782	184	462	NA	338	93	327	NA	NA	NA	246	NA	596	NA	NA	1944	NA	144
	MIMV	12426	209	445	NA	270	NA	282	NA	NA	NA	233	NA	594	NA	NA	1926	NA	148
	MMV	12170	198	447	NA	269	NA	286	NA	NA	NA	235	NA	591	NA	NA	1922	NA	120
	PYDV	12875	153	472	86	280	NA	285	NA	NA	NA	253	NA	607	NA	NA	1931	NA	118
	RYSV	14029	222	513	NA	322	NA	294	NA	NA	NA	280	NA	692	93	NA	1964	NA	237
	SYNV	13720	202	475	NA	345	NA	324	NA	NA	NA	286	NA	632	NA	NA	2116	NA	168
	TVCV	12020	173	502	NA	271	NA	287	NA	NA	NA	235	NA	588	NA	NA	1928	NA	80
	AaNV	13875	263	443	NA	363	NA	322	NA	NA	NA	277	113	629	NA	NA	2038	NA	204
	ApRVA	14043	282	450	NA	317	NA	369	NA	NA	NA	280	162	649	NA	NA	2057	NA	176
	BTFNRV	13626	172	462	NA	344	NA	325	NA	NA	NA	294	NA	637	NA	NA	2104	NA	169
	BCaRV	14432	298	468	NA	326	NA	322	NA	NA	NA	276	NA	641	NA	NA	2106	NA	179
	MMaV	12187	207	455	NA	283	NA	288	NA	NA	NA	234	NA	589	NA	NA	1925	NA	119
	PhCMoV	13321	282	476	101	294	NA	287	NA	NA	NA	251	NA	624	NA	NA	1946	NA	196
	WYSV	14486	76	544	NA	349	NA	335	NA	NA	NA	270	NA	661	NA	NA	1965	NA	258
	ZPNRV	13546	205	460	NA	360	NA	332	NA	NA	NA	267	NA	635	NA	NA	2118	NA	134
YmVA sizes are shown in grey, while in yellow are highlighted the biggest and smallest sizes found in the other cyto- and nucleorhabdovirus available sequences. Purple indicates accessory genes, blue when not applicable.
